# Quantitative proteomics and phosphoproteomics of PPP2R5D variants reveal deregulation of RPS6 phosphorylation through converging signaling cascades

**DOI:** 10.1101/2023.03.27.534397

**Authors:** KA Smolen, CM Papke, MR Swingle, A Musiyenko, C Li, AD Camp, RE Honkanen, AN Kettenbach

**Affiliations:** Department of Biochemistry and Cell Biology, Geisel School of Medicine at Dartmouth, Hanover, NH 03755, USA; Department of Biochemistry and Molecular Biology, University of South Alabama, Mobile, AL 36688, USA; Norris Cotton Cancer Center, Geisel School of Medicine at Dartmouth, Lebanon, NH 03756, USA

**Author notes:** Corresponding authors (R.E.H); (A.N.K).

**Keywords:** PPP2R5D, PP2A, Phosphatase, PPP2R5D-related neurodevelopmental disorder, Proteomics, Phosphoproteomics, mTOR

## Abstract

Variants in the phosphoprotein phosphatase-2 regulatory protein-5D gene (*PPP2R5D*) cause the clinical phenotype of Jordan’s Syndrome (PPP2R5D-related disorder), which includes intellectual disability, hypotonia, seizures, macrocephaly, autism spectrum disorder and delayed motor skill development. The disorder originates from *de novo* single nucleotide mutations, generating missense variants that act in a dominant manner. Pathogenic mutations altering 13 different amino acids have been identified, with the E198K variant accounting for ∼40% of reported cases. Here, we use CRISPR-PRIME genomic editing to introduce a transition (c.592G>A) in the *PPP2R5D* allele in a heterozygous manner in HEK293 cells, generating E198K-heterozygous lines to complement existing E420K variant lines. We generate global protein and phosphorylation profiles of wild-type, E198K, and E420K cell lines and find unique and shared changes between variants and wild-type cells in kinase- and phosphatase-controlled signaling cascades. As shared signaling alterations, we observed ribosomal protein S6 (RPS6) hyperphosphorylation, indicative of increased ribosomal protein S6-kinase activity. Rapamycin treatment suppressed RPS6 phosphorylation in both, suggesting activation of mTORC1. Intriguingly, our data suggest AKT-dependent (E420K) and -independent (E198K) activation of mTORC1. Thus, although upstream activation of mTORC1 differs between PPP2R5D-related disorder genotypes, treatment with rapamycin or a p70S6K inhibitor warrants further investigation as potential therapeutic strategies for patients.
