## Supplementary material for "Quantitative proteomics and phosphoproteomics of PPP2R5D variants reveal deregulation of RPS6 phosphorylation through converging signaling cascades": Supp Table 3

### Sheet: Description
Column description	Summary PP2A Subunit Abundance
column A	protein name
column B	uniprot accession
column C	protein description
column D	molecular weight
column E	protein length
column F	protein coverage in percentage
column G	total peptides (TP)
column H	unique peptides (UP)
column I	unique pmatches (UM)
column J	maximum xcorr parameter for protein identification
column K	maximum dcn parameter for protein identification
column L	minimum part per million parameter for protein identification
column M	log2 TMT intensity [WT_1]
column N	log2 TMT intensity [WT_2]
column O	log2 TMT intensity [WT_3]
column P	log2 TMT intensity [E420K_Het_1]
column Q	log2 TMT intensity [E420K_Het_2]
column R	log2 TMT intensity [E420K_Het_3]
column S	log2 TMT intensity [E420K_Het_4]
column T	log2 TMT intensity [E198K_Het_1]
column U	log2 TMT intensity [E198K_Het_2]
column V	log2 TMT intensity [E198K_Het_3]
column W	log2 TMT intensity [E198K_Het_4]
column X	pvalue E420K vs WT
column Y	log2 ratio E420K vs WT
column Z	pvalue E198K vs WT
column AA	log2 ratio E198K vs WT
column AB	pvalue E198K vs E420K
column AC	log2 ratio E198K vs E420K

### Sheet: PP2A Subunit Abundance
name	accession	description	mol_weight	length	%_coverage	tp	up	um	xcorr_max	dcn_max	ppm_min	Log2 WT1	Log2 WT2	Log2 WT3	Log2 E420K Het1	Log2 E420K Het2	Log 2 E420K Het3	Log2 E420K Het4	Log2 E198K Het1	Log2 E198K Het2	Log2 E198K Het3	Log2 E198K Het4	P value E420K vs WT	Log Fold Change E420K vs WT	P value E198K vs WT	Log Fold Change E198K vs WT	P value E198K vs E420K	Log Fold Change E198K vs E420K
2ABA_HUMAN	P63151	Serine/threonine-protein phosphatase 2A 55 kDa regulatory subunit B alpha isoform OS=Homo sapiens OX=9606 GN=PPP2R2A PE=1 SV=1	51641.5	447	34.6756	32	14	9	7.108	0.6154	0.026326	23.9925	23.9488	23.924	23.7756	23.669	23.681	23.7336	24.062	24.0172	24.081	24.0578	0.000640462	-0.240314	0.0171085	0.0993982	0.000110981	0.339713
2ABB_HUMAN	Q00005	Serine/threonine-protein phosphatase 2A 55 kDa regulatory subunit B beta isoform OS=Homo sapiens OX=9606 GN=PPP2R2B PE=1 SV=1	51659.6	443	6.09481	4	2	0	4.053	0.4922	0.336385	21.4711	21.3646	21.3632	21.3568	21.2063	21.2173	21.3393	21.4317	21.4048	21.4825	21.4383	0.07528	-0.119702	0.390477	0.0396818	0.0205413	0.159384
2ABD_HUMAN	Q66LE6	Serine/threonine-protein phosphatase 2A 55 kDa regulatory subunit B delta isoform OS=Homo sapiens OX=9606 GN=PPP2R2D PE=1 SV=1	51991.6	453	16.3355	10	6	2	4.053	0.4922	0.061043	22.1203	22.0579	22.0559	22.0743	22.0253	22.0028	22.084	22.1342	22.1059	22.1444	22.1444	0.327962	-0.0314104	0.107828	0.0542254	0.0144035	0.0856358
2ABG_HUMAN	Q9Y2T4	Serine/threonine-protein phosphatase 2A 55 kDa regulatory subunit B gamma isoform OS=Homo sapiens OX=9606 GN=PPP2R2C PE=1 SV=4	51464.5	447	4.02685	7	2	0	2.838	0.4443	0.31942	22.406	22.3458	22.2365	22.2465	22.1017	22.0817	22.1689	22.4999	22.4082	22.5312	22.4633	0.0437676	-0.179736	0.0768808	0.146245	0.000602476	0.325981
2A5A_HUMAN	Q15172	Serine/threonine-protein phosphatase 2A 56 kDa regulatory subunit alpha isoform OS=Homo sapiens OX=9606 GN=PPP2R5A PE=1 SV=1	56140.1	486	17.284	10	7	6	4.339	0.59	0.312328	20.7271	20.7894	20.8427	20.6418	20.7242	20.6488	20.6213	20.6709	20.7322	20.7381	20.681	0.0377062	-0.12738	0.118607	-0.0808627	0.155217	0.0465171
2A5B_HUMAN	Q15173	Serine/threonine-protein phosphatase 2A 56 kDa regulatory subunit beta isoform OS=Homo sapiens OX=9606 GN=PPP2R5B PE=1 SV=1	57338.8	497	1.40845	1	1	0	1.938	0.1094	5.02747	19.8466	19.9799	19.7692	19.6896	19.7771	19.6903	19.4408	19.69	19.8311	19.825	19.7397	0.0726044	-0.215793	0.269197	-0.0938098	0.198341	0.121983
2A5D_HUMAN	Q14738	Serine/threonine-protein phosphatase 2A 56 kDa regulatory subunit delta isoform OS=Homo sapiens OX=9606 GN=PPP2R5D PE=1 SV=1	69929.4	602	35.2159	40	22	17	4.772	0.5769	0.054696	23.7025	23.6708	23.6981	24.0883	24.0766	24.0542	24.068	23.5237	23.4607	23.4371	23.4683	7.69571e-06	0.38129	0.000269245	-0.218025	8.82136e-06	-0.599315
2A5E_HUMAN	Q16537	Serine/threonine-protein phosphatase 2A 56 kDa regulatory subunit epsilon isoform OS=Homo sapiens OX=9606 GN=PPP2R5E PE=1 SV=1	54646.5	467	16.7024	8	7	4	4.271	0.5735	0.223263	22.175	22.1543	22.0907	22.0138	21.9636	21.8917	21.8737	22.1391	22.1118	22.148	22.0388	0.00427555	-0.204326	0.429506	-0.0305894	0.00623845	0.173737
2A5G_HUMAN	Q13362	Serine/threonine-protein phosphatase 2A 56 kDa regulatory subunit gamma isoform OS=Homo sapiens OX=9606 GN=PPP2R5C PE=1 SV=3	61003.6	524	19.4656	17	10	5	3.965	0.5215	0.034943	23.0526	22.9233	22.981	23.174	23.0677	23.1127	23.1224	22.7791	22.7322	22.7198	22.7269	0.0467654	0.133582	0.0138329	-0.246122	2.57582e-05	-0.379704
2AAA_HUMAN	P30153	Serine/threonine-protein phosphatase 2A 65 kDa regulatory subunit A alpha isoform OS=Homo sapiens OX=9606 GN=PPP2R1A PE=1 SV=4	65248.9	589	42.275	130	29	25	5.203	0.6334	0.023223	26.3432	26.3578	26.3469	26.4263	26.4158	26.3851	26.3985	26.4278	26.4437	26.4308	26.3815	0.00417337	0.0570969	0.00972858	0.0716424	0.413116	0.0145455
2AAB_HUMAN	P30154	Serine/threonine-protein phosphatase 2A 65 kDa regulatory subunit A beta isoform OS=Homo sapiens OX=9606 GN=PPP2R1B PE=1 SV=3	66153.5	601	23.9601	29	13	8	5.203	0.6333	0.178694	23.0489	23.0744	23.0224	23.1827	23.2371	23.2188	23.168	23.2814	23.2787	23.3012	23.2853	0.00100271	0.15308	0.0017858	0.238074	0.00932525	0.0849934
PTPA_HUMAN	Q15257	Serine/threonine-protein phosphatase 2A activator OS=Homo sapiens OX=9606 GN=PTPA PE=1 SV=3	40623.4	358	20.1117	11	8	8	3.368	0.5057	0.013664	22.4124	22.3817	22.3809	22.7286	22.7619	22.7287	22.6839	22.057	22.0334	22.0909	22.1081	1.60498e-05	0.334098	2.63764e-05	-0.319322	1.35506e-07	-0.653421
PP2AA_HUMAN	P67775	Serine/threonine-protein phosphatase 2A catalytic subunit alpha isoform OS=Homo sapiens OX=9606 GN=PPP2CA PE=1 SV=1	35553.4	309	31.3916	25	8	1	7.151	0.7097	0.007496	22.4299	22.4029	22.4932	22.4256	22.5264	22.5022	22.4519	22.4299	22.4977	22.4367	22.5019	0.377697	0.0345589	0.498866	0.0245451	0.750147	-0.0100138
PP2AB_HUMAN	P62714	Serine/threonine-protein phosphatase 2A catalytic subunit beta isoform OS=Homo sapiens OX=9606 GN=PPP2CB PE=1 SV=1	35534.3	309	33.3333	26	9	2	7.151	0.7097	0.007496	22.0502	22.0699	22.1377	22.0516	22.123	22.0914	22.0527	22.0511	22.1258	22.0347	22.1396	0.853854	-0.00624583	0.963231	0.00181333	0.80732	0.00805916
P2R3A_HUMAN	Q06190	Serine/threonine-protein phosphatase 2A regulatory subunit B'' subunit alpha OS=Homo sapiens OX=9606 GN=PPP2R3A PE=1 SV=1	130177	1150	1.91304	2	2	2	2.343	0.3521	1.03711	16.6148	16.7234	16.7288	16.6421	16.5006	16.4694	16.5207	16.7668	16.7042	16.7592	16.6994	0.0336253	-0.155812	0.371238	0.0434007	0.00754418	0.199213
P2R3B_HUMAN	Q9Y5P8	Serine/threonine-protein phosphatase 2A regulatory subunit B'' subunit beta OS=Homo sapiens OX=9606 GN=PPP2R3B PE=1 SV=2	65001.2	575	5.3913	2	2	2	4.403	0.5285	0.479798	17.8049	17.9057	17.9978	17.1414	17.32	17.3904	17.3154	17.9492	18.1639	18.0162	17.8875	0.00067772	-0.611019	0.269099	0.101407	0.000116483	0.712426
P2R3C_HUMAN	Q969Q6	Serine/threonine-protein phosphatase 2A regulatory subunit B'' subunit gamma OS=Homo sapiens OX=9606 GN=PPP2R3C PE=1 SV=1	53263.9	453	2.42826	1	1	1	1.691	0.1851	2.49545	14.898	14.886	14.8642	14.804	15.2283	14.8335	14.5477	15.4082	15.0177	15.1353	15.3454	0.848096	-0.0293562	0.0315291	0.343909	0.0746341	0.373266
